# Long solids retention times and attached growth phase favor prevalence of comammox bacteria in nitrogen removal systems

**DOI:** 10.1101/696351

**Authors:** Irmarie Cotto, Zihan Dai, Linxuan Huo, Christopher L. Anderson, Katherine J. Vilardi, Umer Ijaz, Wendell Khunjar, Christopher Wilson, Haydee De Clippeleir, Kevin Gilmore, Erika Bailey, Ameet J. Pinto

## Abstract

The discovery of the complete ammonia oxidizing (comammox) bacteria overturns the traditional two-organism nitrification paradigm which largely underpins the design and operation of nitrogen removal during wastewater treatment. Quantifying the abundance, diversity, and activity of comammox bacteria in wastewater treatment systems is important for ensuring a clear understanding of the nitrogen biotransformations responsible for ammonia removal. To this end, we conducted a yearlong survey of 14 full-scale nitrogen removal systems including mainstream conventional and simultaneous nitrification-denitrification and side-stream partial nitrification-anammox systems with varying process configurations. Metagenomics and genome-resolved metagenomics identified comammox bacteria in mainstream conventional and simultaneous nitrification-denitrification systems, with no evidence for their presence in side-stream partial nitrification-anammox systems. Further, comammox bacterial diversity was restricted to clade A and these clade A comammox bacteria were detected in systems with long solids retention times (>10 days) and/or in the attached growth phase. Using a newly designed qPCR assay targeting the *amoB* gene of clade A comammox bacteria in combination with quantitation of other canonical nitrifiers, we show that long solids retention time is the key process parameter associated with the prevalence and abundance of comammox bacteria. The increase in comammox bacterial abundance was not associated with concomitant decrease in the abundance of canonical nitrifiers; however, systems with comammox bacteria showed significantly better and temporally stable ammonia removal compared to systems where they were not detected. Finally, in contrast to recent studies, we do not find any significant association of comammox bacterial prevalence and abundance with dissolved oxygen concentrations in this study.

**Highlights:**

- Clade A comammox bacteria were detected in wastewater nitrogen removal systems.
- New qPCR assay targeting the *amoB* gene of clade A comammox bacteria was developed.
- Comammox bacteria are prevalent in mainstream conventional and simultaneous nitrification-denitrification systems with long solids retention times (>10 days).
- Comammox bacteria were not detected in sidestream partial nitrification-anammox systems included in this study.

GRAPHICAL ABSTRACT
