## Supplementary material for "Long solids retention times and attached growth phase favor prevalence of comammox bacteria in nitrogen removal systems": Table S1

### Sheet: Sheet1
Genome	Functional group	Accession number
Ca Nitrosoarchaeum koreensis MY1	Ammonia oxidizing archaea	GCA_000220175.2
Ca Nitrosoarchaeum limnia BG20	Ammonia oxidizing archaea	GCA_000241145.2
Ca Nitrosoarchaeum limnia SFB1	Ammonia oxidizing archaea	CM001158.1
Ca Nitrosocaldus cavascurensis SCU2	Ammonia oxidizing archaea	GCA_900248165.1
Ca Nitrosocosmicus exaquare G61	Ammonia oxidizing archaea	CP017922
Ca Nitrosocosmicus oleophilus MY3	Ammonia oxidizing archaea	CP012850.1
Ca Nitrosopumilus salaria BD31	Ammonia oxidizing archaea	GCA_000018465.1
Ca Nitrososphaera evergladensis SR1	Ammonia oxidizing archaea	GCA_000730285.1
Ca Nitrososphaera gargensis Ga9.2	Ammonia oxidizing archaea	GCA_000303155.1
Ca Nitrosotenius cloacae SAT1	Ammonia oxidizing archaea	CP011097.2
Ca Nitrosotenuis uzonensis	Ammonia oxidizing archaea	CBTY000000000
Nitrososphaera viennensis EN76	Ammonia oxidizing archaea	GCA_000698785.1
Nitrosococcus halophilus Nc4	Ammonia oxidizing bacteria	GCA_000024725.1
Nitrosococcus oceani ATCC 19707	Ammonia oxidizing bacteria	GCA_000012805.1
Nitrosococcus watsonii C113	Ammonia oxidizing bacteria	GCA_000143085.1
Nitrosomonas aestuarii Nm69	Ammonia oxidizing bacteria	GCA_900114305.1
Nitrosomonas communis Nm2	Ammonia oxidizing bacteria	GCA_001007935.1
Nitrosomonas cryotolerans ATCC 49181	Ammonia oxidizing bacteria	GCA_900143275.1
Nitrosomonas europaea ATCC 19718	Ammonia oxidizing bacteria	GCA_000009145.1
Nitrosomonas eutropha C91	Ammonia oxidizing bacteria	GCA_000014765.1
Nitrosomonas halophila Nm1	Ammonia oxidizing bacteria	GCA_900107165.1
Nitrosomonas marina Nm22	Ammonia oxidizing bacteria	GCA_900111605.1
Nitrosomonas mobilis	Ammonia oxidizing bacteria	GCA_900103035.1
Nitrosomonas nitrosa Nm146	Ammonia oxidizing bacteria	GCA_900114795.1
Nitrosomonas oligotropha Nm75	Ammonia oxidizing bacteria	GCA_900106555.1
Nitrosomonas ureae NM10	Ammonia oxidizing bacteria	GCA_001455205.1
Nitrosopira lacus APG3	Ammonia oxidizing bacteria	GCA_000355765.4
Nitrosospira briensis C128	Ammonia oxidizing bacteria	GCA_000619905.2
Nitrosospira multiformis ATCC 25196	Ammonia oxidizing bacteria	GCA_000196355.1
Ca Brocadia caroliniensis	Anammox bacteria	GCA_002009475.1
Ca Brocadia fulgida RU1	Anammox bacteria	GCA_000987375.1
Ca Brocadia sapporoensis 40	Anammox bacteria	GCA_001753675.2
Ca Jettenia caeni	Anammox bacteria	GCA_000296795.1
Ca Kuenenia stuttgartiensis mbr1	Anammox bacteria	GCA_900232105.1
Ca Nitrospira inopinata	Comammox bacteria	GCA_001458695.1
Ca Nitrospira nitrificans COMA2	Comammox bacteria	GCA_001458775.1
Ca Nitrospira nitrosa COMA1	Comammox bacteria	GCA_001458735.1
Nitrospira sp CG24A	Comammox bacteria	GCA_002869925.2
Nitrospira sp CG24B	Comammox bacteria	GCA_002869845.2
Nitrospira sp CG24C	Comammox bacteria	GCA_002869885.2
Nitrospira sp CG24D	Comammox bacteria	GCA_002869855.2
Nitrospira sp CG24E	Comammox bacteria	GCA_002869895.2
Nitrospira sp UWLDO01	Comammox bacteria	GCA_002254365.1
Nitrospira sp. Ga0074138	Comammox bacteria	GCA_001464735.1
Ca Nitrospira defluvii	Nitrite oxidizing bacteria	GCA_000196815.1
Ca Nitrotoga fabula KNB	Nitrite oxidizing bacteria	LS423452.1
Nitrobacter hamburgensis X14	Nitrite oxidizing bacteria	GCA_000013885.1
Nitrobacter vulgaris Ab1 NvAb1	Nitrite oxidizing bacteria	GCA_002028545.1
Nitrobacter winogradskyi Nb255	Nitrite oxidizing bacteria	GCA_000012725.1
Nitrospira japonica NJ11	Nitrite oxidizing bacteria	GCA_900169565.1
Nitrospira lenta BS10	Nitrite oxidizing bacteria	GCA_900403705.1
Nitrospira movoviensis NSPM1	Nitrite oxidizing bacteria	GCA_001273775.1
Nitrospira sp UWLDO02	Nitrite oxidizing bacteria	GCA_002254325.1
