## Supplementary material for "Long solids retention times and attached growth phase favor prevalence of comammox bacteria in nitrogen removal systems": Table S2

### Sheet: Sheet1
Reference genomes	Nitrospira lineage	Functional group	Comammox clade	Accession number
Ca. Nitrospira nitrosa	2	Comammox bacteria	A	GCA_001458735.1
Nitrospira sp. UW-LDO-01	2	Comammox bacteria	A	GCA_002254365.1
Nitrospira sp. UBA5698	2	Comammox bacteria	A	GCA_002420115.1
Nitrospira sp. UBA5702	2	Comammox bacteria	A	GCA_002420045.1
Nitrospira sp. UBA2083	2	Comammox bacteria	A	GCA_002331625.1
Nitrospira sp. SG-bin1	2	Comammox bacteria	A	GCA_002083365.1
Nitrospira sp. bin 8	2	Comammox bacteria	A	GCA_001464735.1
Nitrospira sp. CG24B	2	Comammox bacteria	A	GCA_002869845.1
Ca. Nitrospira nitrificans	2	Comammox bacteria	A	GCA_001458775.1
Nitrospira sp. RCA	2	Comammox bacteria	A	GCA_005239465.1
Nitrospira sp. SG-bin2	2	Comammox bacteria	A	GCA_002083405.1
Nitrospira sp. ST-bin4	2	Comammox bacteria	A	GCA_002083565.1
Nitrospira sp. UBA2082	2	Comammox bacteria	A	GCA_002331335.1
Nitrospira inopinata	2	Comammox bacteria	A	GCA_001458695.1
Nitrospira sp. UBA6909	2	Comammox bacteria	A	GCA_002451055.1
Nitrospira moscoviensis	2	Nitrite oxidizing bacteria	N/A	GCA_001273775.1
Nitrospira sp. ST-bin5	2	Nitrite oxidizing bacteria	N/A	GCA_002083555.1
Nitrospira sp. CG24D	2	Nitrite oxidizing bacteria	N/A	GCA_002869855.1
Nitrospira lenta	2	Nitrite oxidizing bacteria	N/A	GCA_900403705.1
Nitrospira sp. UBA5699	2	Nitrite oxidizing bacteria	N/A	GCA_002420105.1
Nitrospira japonica	2	Nitrite oxidizing bacteria	N/A	GCA_900169565.1
Nitrospira sp. CG24E	2	Comammox bacteria	B	GCA_002869895.1
Nitrospira sp. RCB	2	Comammox bacteria	B	GCA_005239475.1
Nitrospira sp. CG24C	2	Comammox bacteria	B	GCA_002869885.1
Nitrospira sp. CG24A	2	Comammox bacteria	B	GCA_002869925.1
Nitrospira sp. bin_UD063	2	Comammox bacteria	B	GCA_900237245.1
Nitrospira sp. bin_HD021	2	Comammox bacteria	B	GCA_900237085.1
Nitrospira sp. OLB3	1	Nitrite oxidizing bacteria	N/A	GCA_001567445.1
Nitrospira sp. ND1	1	Nitrite oxidizing bacteria	N/A	GCA_900170025.1
Nitrospira sp. UW-LDO-02	1	Nitrite oxidizing bacteria	N/A	GCA_002254325.1
Nitrospira defluvii	1	Nitrite oxidizing bacteria	N/A	GCA_000196815.1
Nitrospira sp. Bin75	4	Nitrite oxidizing bacteria	N/A	GCA_002238765.1
